# Predicting base editing outcomes with an attention-based deep learning algorithm trained on high-throughput target library screens

**DOI:** 10.1101/2020.07.05.186544

**Authors:** Kim F. Marquart, Ahmed Allam, Sharan Janjuha, Anna Sintsova, Lukas Villiger, Nina Frey, Michael Krauthammer, Gerald Schwank

## Abstract

Base editors are chimeric ribonucleoprotein complexes consisting of a DNA-targeting CRISPR-Cas module and a single-stranded DNA deaminase. They enable conversion of C•G into T•A base pairs and vice versa on genomic DNA. While base editors have vast potential as genome editing tools for basic research and gene therapy, their application has been hampered by a broad variation in editing efficiencies on different genomic loci. Here we perform an extensive analysis of adenine- and cytosine base editors on thousands of lentivirally integrated genetic sequences and establish BE-DICT, an attention-based deep learning algorithm capable of predicting base editing outcomes with high accuracy. BE-DICT is a versatile tool that in principle can be trained on any novel base editor variant, facilitating the application of base editing for research and therapy.
