## Supplementary table 2 for "Predicting base editing outcomes with an attention-based deep learning algorithm trained on high-throughput target library screens"

### Sheet: ABEmax
ID	seq	allCounts	1	2	3	4	5	6	7	8	9	10	11	12	13	14	15	16	17	18	19	20
CTRL_HEKsiteNO18	ACACACACACTTAGAATCTG	1739	0	0	0.074184	0	13.8147	0	13.7322	0	3.5253	0	0	0	0.037092	0	0	0.018546	0	0	0	0
CTRL_RSF1NO2	ACCCATTAAAGTTGAGGTGA	9755	0.0503859	0	0	0	18.12	0	0	0.51451	0.0140017	0.0482168	0	0	0	0	0.00404269	0	0	0	0	0.00700084
CTRL_EMX1NO2	AGATTTATGCAAACGGGTTG	16536.5	0.0646544	0	0.955743	0	0	0	39.9737	0	0	0	0.0211802	0.0398264	0.0203692	0	0	0	0	0	0	0
CTRL_FANCFNO3	AGCGGCGGCTGCACAACCAG	7189.5	0.115598	0	0	0	0	0	0	0	0	0	0	0	0.26913	0	0.0555589	0.00896057	0	0	0.0666114	0
CTRL_FANCFNO5	AGGCCCGGCGCACGGTGGCG	746.5	0	0	0	0	0	0	0	0	0	0	0	0	0	0	0	0	0	0	0	0
CTRL_TARDBPNO2	CGGGAGTTCTTCTCTCAGTA	7602	0	0	0	0	5.66007	0	0	0	0	0	0	0	0	0	0	0	0.0400167	0	0	0
CTRL_HEKsiteNO1	GAACACAAAGCATAGACTGC	4234	0	0	0.225828	0	50.006	0	0.475453	0.00919625	0.0348887	0	0	0.0256925	0	0.00919625	0	0	0	0	0	0
CTRL_HEKsiteNO9	GAAGACCAAGGATAGACTGC	2334.5	0	0.0575374	0	0	34.3241	0	0	0.115075	0.0575374	0	0	0	0	0	0	0	0	0	0	0
CTRL_HEKsiteNO2	GAGTATGAGGCATAGACTGC	1950	0	0	0	0	55.163	0	0	0	0	0	0	0	0	0	0	0	0	0	0	0
CTRL_EMX1NO1	GAGTCCGAGCAGAAGAAGAA	6589	0	0.168239	0	0	0	0	0	0.935577	0	0	0.284516	0	0.0107193	0.0344289	0	0	0.0237096	0	0.0290693	0.0237096
HEKsite7LV	GATATTGATACAAAATGGGG	1214	0	0.157233	0	30.6411	0	0	0	0.0279018	0	0.0279018	0	0.185134	0	0	0.0279018	0	0	0	0	0
CTRL_HEKsiteNO11	GGACAGGCAGCATAGACTGT	2935	0	0	0.807733	0	35.27	0	0	0	0.207077	0	0	0.0205761	0	0.0205761	0	0	0	0	0	0
CTRL_HEKsiteNO14	GGCTAAAGACCATAGACTGT	10959	0	0	0	0	38.5419	0.123472	0.106064	0	0.106475	0	0	0.0135971	0	0.0101978	0	0.0137343	0	0	0	0
CTRL_HEKsiteNO8	GTAAACAAAGCATAGACTGA	2213	0	0	2.14533	0.671875	33.0063	0	7.25383	0.473201	0.380391	0	0	0.0139782	0	0.0279564	0	0	0	0	0	0
CTRL_HEKsiteNO3	GTCAAGAAAGCAGAGACTGC	1157	0	0	0	9.99237	18.0505	0	6.35209	0.935029	0.491152	0	0	0.116279	0	0	0	0	0	0	0	0
CTRL_DOCK3NO2	TAAGACTGAACAAGAATGGT	8918.5	0	0.0252324	0.0419801	0	51.1156	0	0	0	0.0544855	0.0672125	0	0.0254539	0.00848464	0	0.0290316	0.0082631	0	0	0	0
CTRL_ZNF212NO1	TGCACCTGGCATCAACACGG	11963.5	0	0	0	27.4873	0	0	0	0	0	0	0.364003	0	0	0.0238235	0.00258558	0	0.021238	0	0	0
CTRL_NEK1NO2	TGGCTCTCTCTACATAGTAA	3581.5	0	0	0	0	0	0	0	0	0	0	0	0.0230911	0	0.0230911	0	0	0	0	0.00769704	0.00769704

### Sheet: CBEmax
ID	seq	allCounts	1	2	3	4	5	6	7	8	9	10	11	12	13	14	15	16	17	18	19	20
CTRL_HEKsiteNO18	ACACACACACTTAGAATCTG	2120.5	0	0.0291545	0	0.145773	0	7.71002	0	1.29711	0	0.17827	0	0	0	0	0	0	0	0.137882	0	0
CTRL_EMX1NO2	AGATTTATGCAAACGGGTTG	18147	0	0	0	0	0	0	0	0	0	0.178819	0	0	0	0.10929	0	0	0	0	0	0
CTRL_FANCFNO3	AGCGGCGGCTGCACAACCAG	7333	0	0	0.0733336	0	0	13.9573	0	0	0.180295	0	0	0.136741	0	0.15467	0	0	0.139627	0.0317035	0	0
CTRL_FANCFNO5	AGGCCCGGCGCACGGTGGCG	825.5	0	0	0	0.0683527	1.07128	3.5587	0	0	0.0683527	0	0	0	0	0	0	0	0	0	0.0683527	0
CTRL_HEKsiteNO1	GAACACAAAGCATAGACTGC	2522	0	0	0	0.931207	0	11.1975	0	0	0	0	0.292398	0	0	0	0	0	0.0307882	0	0	0
CTRL_HEKsiteNO10	GAACATAAAGAATAGAATGA	4271.5	0	0	0	4.68348	0	0	0	0	0	0	0	0	0	0	0	0	0	0	0	0
CTRL_HEKsiteNO2	GAGTATGAGGCATAGACTGC	34.5	0	0	0	0	0	0	0	0	0	0	0	0	0	0	0	0	0	0	0	0
CTRL_EMX1NO1	GAGTCCGAGCAGAAGAAGAA	3574.5	0	0	0	0	4.78618	0.380935	0	0	0	0.0281383	0	0	0	0	0	0	0	0	0	0
CTRL_HEKsiteNO11	GGACAGGCAGCATAGACTGT	2309	0	0	0	13.6915	0	0	0	0.072815	0	0	0.0357398	0	0	0	0	0	0	0	0	0
CTRL_HEKsiteNO14	GGCTAAAGACCATAGACTGT	16085.5	0	0	2.86697	0	0	0	0	0	0	0.427329	0.123886	0	0	0	0	0	0.0404421	0	0	0
CTRL_HEKsiteNO16	GGGAATAAATCATAGAATCC	2146	0	0	0	0	0	0	0	0	0	0	5.86741	0	0	0	0	0	0	0	0	0
CTRL_HEKsiteNO8	GTAAACAAAGCATAGACTGA	3635.5	0	0	0	0	0	18.6433	0	0	0	0	0.0248016	0	0	0	0	0	0.121979	0	0	0
CTRL_HEKsiteNO3	GTCAAGAAAGCAGAGACTGC	1616.5	0	0	34.6531	0	0	0	0	0	0	0	0.0201207	0	0	0	0	0	0	0	0	0.153811
CTRL_DOCK3NO2	TAAGACTGAACAAGAATGGT	11083	0	0	0	0	0	23.0939	0	0	0	0	0.0548364	0	0	0	0	0	0	0	0	0
CTRL_ZNF212NO1	TGCACCTGGCATCAACACGG	6008.5	0	0	0.0677224	0	0.733886	1.09757	0	0	0	0.0558006	0	0	0.544363	0	0	0.091566	0	0.0677224	0	0
CTRL_RSF1NO1	TTCATTCCCCCTGTCACACG	2993.5	0	0	3.16488	0	0	0	3.86075	0.00990491	0	0.0532481	0.073058	0	0	0	0.284785	0	0.00990491	0	0	0

### Sheet: ABE8e
ID	seq	allCounts	1	2	3	4	5	6	7	8	9	10	11	12	13	14	15	16	17	18	19	20
CTRL_HEKsiteNO18	ACACACACACTTAGAATCTG	481	0.102881	0	0	0	0.415845	0	0.315126	0	0.315126	0	0	0	0.105042	0	0	0	0	0	0	0
CTRL_RSF1NO2	ACCCATTAAAGTTGAGGTGA	977.5	0	0	0	0	1.30435	0	0	0	0	0.0289855	0	0	0	0	0	0	0	0	0	0.057971
CTRL_EMX1NO2	AGATTTATGCAAACGGGTTG	4824.5	0.0323894	0	1.55176	0	0	0	4.89656	0	0	0	0.294915	0	0.0398286	0	0	0	0	0	0	0
CTRL_FANCFNO3	AGCGGCGGCTGCACAACCAG	1573	0	0	0	0	0	0	0	0	0	0	0	0	0.0323834	0	0	0	0	0	0	0
CTRL_FANCFNO5	AGGCCCGGCGCACGGTGGCG	155.5	0	0	0	0	0	0	0	0	0	0	0	2.97424	0	0	0	0	0	0	0	0
CTRL_TARDBPNO2	CGGGAGTTCTTCTCTCAGTA	1268	0	0	0	0	13.4107	0	0	0	0	0	0	0	0	0	0	0	0.0317058	0	0	0
CTRL_HEKsiteNO1	GAACACAAAGCATAGACTGC	728	0	0	0	0	1.96252	0	0.0641026	0	0	0	0	0	0	0.0641026	0	0	0	0	0	0
CTRL_HEKsiteNO9	GAAGACCAAGGATAGACTGC	69	0	0	0	0	14.7817	0	0	0	0	0	0	0	0	0	0	0	0	0	0	0
CTRL_HEKsiteNO2	GAGTATGAGGCATAGACTGC	19	0	0	0	0	4	0	0	0	0	0	0	0	0	0	0	0	0	0	0	0
CTRL_EMX1NO1	GAGTCCGAGCAGAAGAAGAA	2298	0	0.14887	0	0	0	0	0	7.32305	0	0	7.9527	0	0.016909	0	0	0.0474154	0	0	0.0305064	0.0305064
HEKsite7LV	GATATTGATACAAAATGGGG	619	0	0	0	2.08736	0	0	0	0.13459	0	0.673219	0	0	0	0	0	0	0	0	0	0
CTRL_HEKsiteNO11	GGACAGGCAGCATAGACTGT	373.5	0	0	0	0	0.257069	0	0	0	0.128535	0	0	0	0	0.139665	0	0	0	0	0	0
CTRL_HEKsiteNO14	GGCTAAAGACCATAGACTGT	2832.5	0	0	0	0	3.24656	0.0165289	0	0	0.0922865	0	0	0.0330579	0	0	0	0.0165289	0	0	0	0
CTRL_HEKsiteNO8	GTAAACAAAGCATAGACTGA	386.5	0	0	0.146199	0.292398	0.670615	0	0.610236	0	0	0	0	0	0	0	0	0	0	0	0	0
CTRL_HEKsiteNO3	GTCAAGAAAGCAGAGACTGC	182.5	0	0	0	1.5977	0	0	0	0	0	0	0	0	0	0	0	0	0	0	0	0
CTRL_DOCK3NO2	TAAGACTGAACAAGAATGGT	3493.5	0	0.0437987	0.0272109	0	12.2355	0	0	0	0.220485	0.125431	0	0.237257	0.0710096	0	0	0	0	0	0	0
CTRL_ZNF212NO1	TGCACCTGGCATCAACACGG	2581	0	0	0	31.9631	0	0	0	0	0	0	1.32673	0	0	0.0184298	0	0	0.0612495	0	0	0
CTRL_NEK1NO2	TGGCTCTCTCTACATAGTAA	818.5	0	0	0	0	0	0	0	0	0	0	0	0.508854	0	0.0451671	0	0	0	0	0	0

### Sheet: Target-AID
ID	seq	allCounts	1	2	3	4	5	6	7	8	9	10	11	12	13	14	15	16	17	18	19	20
CTRL_HEKsiteNO18	ACACACACACTTAGAATCTG	1025	0	0.726152	0	9.28901	0	0.746001	0	0.144238	0	0	0	0	0	0	0	0	0	0.0464253	0	0
CTRL_EMX1NO2	AGATTTATGCAAACGGGTTG	6072.5	0	0	0	0	0	0	0	0	0	1.48072	0	0	0	0.0722479	0	0	0	0	0	0
CTRL_FANCFNO3	AGCGGCGGCTGCACAACCAG	3662.5	0	0	0.0597294	0	0	0.107085	0	0	0.0491697	0	0	0.019305	0	0	0	0	0.0772201	0.0105597	0	0
CTRL_FANCFNO5	AGGCCCGGCGCACGGTGGCG	3305	0	0	0	5.76686	3.03115	0.384419	0	0	0	0	0	0	0	0	0	0	0	0	0.10352	0
CTRL_HEKsiteNO1	GAACACAAAGCATAGACTGC	1948.5	0	0	0	27.7258	0	0.391484	0	0	0	0	1.47016	0	0	0	0	0	0	0	0	0
CTRL_HEKsiteNO10	GAACATAAAGAATAGAATGA	1710.5	0	0	0	7.30381	0	0	0	0	0	0	0	0	0	0	0	0	0	0	0	0
CTRL_HEKsiteNO2	GAGTATGAGGCATAGACTGC	88	0	0	0	0	0	0	0	0	0	0	5.85914	0	0	0	0	0	0	0	0	0
CTRL_EMX1NO1	GAGTCCGAGCAGAAGAAGAA	3167.5	0	0	0	0	10.0647	0.318268	0	0	0	0.0884608	0	0	0	0	0	0	0	0	0	0
CTRL_HEKsiteNO11	GGACAGGCAGCATAGACTGT	755.5	0	0	0	14.075	0	0	0	0.123457	0	0	0.26611	0	0	0	0	0	0	0	0	0
CTRL_HEKsiteNO14	GGCTAAAGACCATAGACTGT	4898	0	0	16.6334	0	0	0	0	0	0	0.0112714	0.606335	0	0	0	0	0	0.0318712	0	0	0
CTRL_HEKsiteNO16	GGGAATAAATCATAGAATCC	261.5	0	0	0	0	0	0	0	0	0	0	0.289575	0	0	0	0	0	0	0	0	0
CTRL_HEKsiteNO8	GTAAACAAAGCATAGACTGA	1570	0	0	0	0	0	4.26134	0	0	0	0	3.23254	0	0	0	0	0	0	0	0	0
CTRL_HEKsiteNO3	GTCAAGAAAGCAGAGACTGC	904	0	0	35.5017	0	0	0	0	0	0	0	0.607685	0	0	0	0	0	0	0	0	0
CTRL_DOCK3NO2	TAAGACTGAACAAGAATGGT	8299	0	0	0	0	0	3.13379	0	0	0	0	1.32447	0	0	0	0	0	0	0	0	0
CTRL_ZNF212NO1	TGCACCTGGCATCAACACGG	3635.5	0	0	18.0818	0	0.0553014	0.549869	0	0	0	0.0128271	0	0	0.389106	0	0	0.0128271	0	0	0	0
CTRL_RSF1NO1	TTCATTCCCCCTGTCACACG	2311	0	0	0.260534	0	0	0	0.476222	0.0217486	0	0.0215239	0	0	0	0	0.0432725	0	0.0215239	0	0.0217486	0
